# The metabolome of individuals with knee osteoarthritis is influenced by 18-months of an exercise and weight loss intervention and sex: the IDEA trial

**DOI:** 10.1101/2024.02.15.580523

**Authors:** Hope D. Welhaven, Avery H. Wefley, Brian Bothner, Stephen P. Messier, Richard F. Loeser, Ronald K. June

## Abstract

**Objective:** The Intensive Diet and Exercise for Arthritis (IDEA) trial was conducted to evaluate the effects of diet and exercise on osteoarthritis (OA), the most prevalent form of arthritis. Various risk factors, such as obesity and sex, contribute to the debilitating nature of OA. While diet and exercise are known to improve OA symptoms, cellular and molecular mechanisms underlying these interventions, as well as effects of participant sex, remain elusive.

**Methods:** Serum was obtained at three timepoints from IDEA participants assigned to groups of diet, exercise, or combined diet and exercise (n=10 per group). All serum metabolites were extracted and analyzed via liquid chromatography-mass spectrometry combined with metabolomic profiling. Extracted serum was pooled and fragmentation patterns were analyzed to identify metabolites that statistically differentially regulated between groups.

**Results:** Changes in metabolism across male and female IDEA participants after 18-months of diet, exercise, and combined diet and excise intervention mapped to lipid, amino acid, carbohydrate, vitamin, and matrix metabolism. The diverse metabolic landscape detected across IDEA participants shows that intervention type impacts the serum metabolome of individuals with OA in distinct patterns. Moreover, differences in the serum metabolome corresponded with participant sex.

**Conclusions:** These findings suggest that intensive weight loss among male and female subjects offers potential metabolic benefits for individuals with knee OA. This provides a deeper understanding of dysregulation occurring during OA development that may pave the way for improved interventions, treatments, and quality of life of those impacted by this disease.
