## Supplemental Tables for "The metabolome of individuals with knee osteoarthritis is influenced by 18-months of an exercise and weight loss intervention and sex: the IDEA trial"

### Sheet: S Table 1
Intervention Group	Patient ID	weight_Base	weight_FUP06	weight_FUP18	18 months of intervention	% weight loss	Intervention Group Average Weight Loss (%)	Paired t-test (two-tailed)		bmi_Base	bmi_FUP06	bmi_FUP18	18 months of intervention	% BMI change	Intervention Group Average BMI Change (%)	Paired t-test (two-tailed)
D+E	DE_01	87.5	67.6	64.4	23.1	26.4	11.7664	p = 0.0120		34.2225	26.7394	25.6995	8.523	24.9047	11.2065	p = 0.0143
	DE_02	110.7	105	102.6	8.1	7.31707				38.7591	36.8943	36.352	2.4071	6.21041
	DE_03	95	86.1	97.4	-2.4	-2.52632				34.0636	30.6883	35.0921	-1.0285	-3.01935
	DE_04	81.5	71.1	.						31.3637	27.2599	.
	DE_05	74.2	68.9	66.2	8	10.7817				30.3341	28.2757	27.5546	2.7795	9.16296
	DE_06	103.1	95.8	94.5	8.6	8.34142				34.0926	31.4612	30.9987	3.0939	9.07499
	DE_07	101.2	.	.						32.8944	.	.
	DE_08	82.4	74.3	75.8	6.6	8.00971				28.4451	25.5888	26.0137	2.4314	8.54769
	DE_09	95.2	86.5	85.5	9.7	10.1891				31.1569	28.4396	28.1431	3.0138	9.67298
	DE_10	101.1	80.5	75.2	25.9	25.6182				34.0155	27.2107	25.4784	8.5371	25.0977
E	E_01	84.4	87.1	84.4	0		3.88071	p = 0.2973		36.8206	37.6001	36.6268	0.1938	0.526336	3.52553	p = 0.2736
	E_02	83.7	80	.						33.3592	32.1682	.
	E_03	84.9	78.5	71.2	13.7	16.1366				30.959	28.6598	26.0891	4.8699	15.7302
	E_04	77	78.7	79.4	-2.4	-3.11688				32.0499	32.6311	33.0916	-1.0417	-3.25024
	E_05	83.4	85.5	82.5	0.9	1.07914				30.5595	31.2911	30.303	0.2565	0.839346
	E_06	101.6	102.8	103.6	-2	-1.9685				35.8269	36.2071	36.4888	-0.6619	-1.84749
	E_07	104.5	105	108.7	-4.2	-4.01914				33.5449	33.3643	34.618	-1.0731	-3.199
	E_08	116.1	117.4	117	-0.9	-0.775194				33.4867	34.3767	34.0382	-0.5515	-1.64692
	E_09	123.6	110.2	96.9	26.7	21.6019				35.8808	32.0945	28.2821	7.5987	21.1776
	E_10	85.4	85	83.6	1.8	2.10773				31.3682	30.6613	30.3017	1.0665	3.39994
D	D_01	75.6	70.6	72	3.6	4.7619	9.38476	p = 0.0075		30.7489	29.085	30.0075	0.7414	2.41114	8.77529	p = 0.0140
	D_02	94	93.4	95.8	-1.8	-1.91489				35.8177	35.6771	36.5036	-0.6859	-1.91497
	D_03	85.9	74	64.1	21.8	25.3783				32.5703	28.1274	24.3644	8.2059	25.1944
	D_04	78.7	69.5	64.5	14.2	18.0432				31.5254	29.0405	26.9861	4.5393	14.3989
	D_05	91.6	85.5	83.9	7.7	8.40611				34.7743	32.1804	31.9298	2.8445	8.17989
	D_06	104.2	94	95.4	8.8	8.4453				32.5936	29.6014	30.1098	2.4838	7.62051
	D_07	97.3	94.2	95.5	1.8	1.84995				32.5479	31.5839	32.0198	0.5281	1.62253
	D_08	104.6	90.7	84.9	19.7	18.8337				34.9494	29.8205	27.3461	7.6033	21.7552
	D_09	89.7	84.6	82.8	6.9	7.69231				31.5931	30.0102	29.5827	2.0104	6.36341
	D_10	97.8	95.1	95.5	2.3	2.35174				33.6821	32.6372	32.9674	0.7147	2.1219

### Sheet: S Table 2
Comparison	Regulation	Intervention	Pathway	Pathway total	Hits.total	Hits.sig	Expected	P(Fisher)	P(EASE)	P(Gamma)	cpd.hits
D+E vs E	FC > 2	D+E	Glycosaminoglycan degradation	21	5	4	1.1958	0.1397	0.4163	0.029305	G13073;G12336;G00526;G01391
			Pantothenate and CoA biosynthesis	17	3	3	0.96802	0.096434	0.43329	0.030689	C01134;C04352;C00183
			Terpenoid backbone biosynthesis	15	3	3	0.85413	0.096434	0.43329	0.030689	C00129;C00235;C17432
	FC < -2	E	Aminoacyl-tRNA biosynthesis	22	10	10	1.6474	0.0056461	0.04211	0.0025259	C00079;C00064;C00183;C00047;C00407;C00123;C00188;C00082;C00148;C00025
			Valine, leucine and isoleucine biosynthesis	8	4	4	0.59906	0.13292	0.4763	0.011642	C00188;C00123;C00407;C00183
			Glutathione metabolism	19	4	4	1.4228	0.13292	0.4763	0.011642	C00025;C01879;C00077;C00134
			Purine metabolism	66	11	8	4.9423	0.30708	0.5364	0.01469	C00035;C00064;C03090;C00020;C11821;C04494;C00362;C02350
			Alanine, aspartate and glutamate metabolism	28	6	5	2.0967	0.2403	0.54699	0.015318	C01042;C02362;C00025;C00064;C00940;C03090
			Valine, leucine and isoleucine degradation	35	3	3	2.6209	0.22153	0.65076	0.023463	C00183;C00407;C00123
			Drug metabolism - cytochrome P450	21	3	3	1.5725	0.22153	0.65076	0.023463	C16608;C16609;C16586
			Glycine, serine and threonine metabolism	31	5	4	2.3214	0.34697	0.68701	0.027477	C00719;C01005;C00143;C00188;C05519
D vs D+E	FC > 2	D	Aminoacyl-tRNA biosynthesis	22	11	11	2.248	0.09532	0.33544	0.0079492	C00079;C00064;C00183;C00047;C00407;C00123;C00188;C00078;C00082;C00148;C00025
			Drug metabolism - cytochrome P450	21	8	8	2.1459	0.18435	0.52209	0.015415	C16608;C16609;C16586;C16595;C16587;C16560;C16551;C16577
			Lysine degradation	19	7	7	1.9415	0.22895	0.59597	0.020424	C00047;C03793;C04076;C00956;C00408;C00487;C00450
			Tryptophan metabolism	41	6	6	4.1895	0.2839	0.67399	0.027987	C00078;C00328;C00398;C05647;C05660;C02220
			Purine metabolism	66	10	9	6.7441	0.41146	0.70285	0.03164	C00035;C00064;C03090;C00020;C00559;C00294;C04494;C00362;C12248
			Glutathione metabolism	19	5	5	1.9415	0.35149	0.75397	0.039747	C00669;C00025;C01879;C00077;C00134
	FC < -2	D+E	Terpenoid backbone biosynthesis	15	3	3	0.52652	0.020787	0.18154	0.013991	C00129;C00235;C17432
			Steroid hormone biosynthesis	77	6	4	2.7028	0.051953	0.20444	0.014822	C05487;C05298;C18043;C05478;C05300;C05503
			N-Glycan biosynthesis	38	2	2	1.3339	0.076863	0.47314	0.030322	C06081;G00018
			Ubiquinone and other terpenoid-quinone biosynthesis	9	3	2	0.31591	0.18902	0.61894	0.046834	C00828;C02059
D vs E	FC > 2	D	No significant pathways
	FC < -2	E	Ubiquinone and other terpenoid-quinone biosynthesis	9	2	2	0.22465	0.089128	0.50135	0.01669	C00082;C00828
			N-Glycan biosynthesis	38	2	2	0.94852	0.089128	0.50135	0.01669	C06081;G00018

### Sheet: S Table 3
Pathway​	FC Comparison​	Found in:​	FC Regulation​	Pathway total​	Hits.total​	Hits.sig​	P(Gamma)​
Aminoacyl-tRNA biosynthesis​	D+E vs D​	D​	FC > 2​	22​	11​	11​	0.0079492​
	D+E vs E​	E​	FC < -2​	22​	10​	10​	0.0025259​
Drug metabolism - cytochrome P450​	D+E vs D​	D​	FC > 2​	21​	8​	8​	0.015415​
	D+E vs E​	E​	FC < -2​	21​	3​	3​	0.023463​
Purine metabolism​	D+E vs D​	D​	FC > 2​	66​	10​	9​	0.03164​
	D+E vs E​	E​	FC < -2​	66​	11​	8​	0.01469​
Glutathione metabolism​	D+E vs D​	D​	FC > 2​	19​	5​	5​	0.039747​
	D+E vs E​	E​	FC < -2​	19​	4​	4​	0.011642​
N-Glycan biosynthesis​	D+E vs D​	D+E​	FC < -2​	38​	2​	2​	0.030322​
	D vs E​	E​	FC < -2​	38​	2​	2​	0.01669​
Ubiquinone and other terpenoid-quinone biosynthesis​	D+E vs D​	D+E​	FC < -2​	9​	3​	2​	0.046834​
	D vs E​	E​	FC < -2​	9​	2​	2​	0.01669​

### Sheet: S Table 4
Intervention FC Comparison	Highest in	Sex FC Comparison	Highest in	m/z	Progenesis m/z	Mass Error (ppm)	Compound ID	Description	Adducts	Formula	Score (out of 100)	Score (out of 60)	Fragmentation Score	Isotope Similarity	Theoretical Isotope Distribution	Link	Retention time (min)
D+E vs D / D+E vs E	D / E	D / D+E / E	F / M / F	116.07	116.071	4.59206	CSID128566, HMDB00162	L-Proline	M+H	C5H9NO2	72.8333	43.7	27.6	96.2656	100 - 5.95 - 0.558	http://nonlinear.com/redirect/outbound?p=chemspider&param=128566	4.14477
				116.07	116.071	4.59206	CSID128566, HMDB00162	L-Proline	M+H	C5H9NO2	72.8333	43.7	27.6	96.2656	100 - 5.95 - 0.558	http://nonlinear.com/redirect/outbound?p=chemspider&param=128566	4.14477
D+E vs D	D	D / D+E	F / M	119.049	119.05	4.85103	HMDB32929	Benzofuran	M+H	C8H6O	80.1667	48.1	51.8	94.5557	100 - 8.76 - 0.542	http://nonlinear.com/redirect/outbound?p=hmdb&param=HMDB32929	3.77292
				119.049	119.05	4.85103	HMDB32929	Benzofuran	M+H	C8H6O	80.1667	48.1	51.8	94.5557	100 - 8.76 - 0.542	http://nonlinear.com/redirect/outbound?p=hmdb&param=HMDB32929	3.77292
D+E vs E / D vs E	E / E	D / D+E / E	F / M / M	136.075	136.076	4.55667	HMDB32630	2'-Aminoacetophenone	M+H	C8H9NO	79.3333	47.6	46.5	96.9821	100 - 9.16 - 0.578	http://nonlinear.com/redirect/outbound?p=hmdb&param=HMDB32630	2.54837
				136.075	136.076	4.55667	HMDB0010715	2-Phenylacetamide	M+H	C8H9NO	79.3333	47.6	46.5	96.9821	100 - 9.16 - 0.578		2.54837
D+E vs D / D+E vs E	D / E	E	M	140.068	140.069	3.69859	CSID64635	D-(-)-Valine	M+Na	C5H11NO2	74.3333	44.6	29.8	97.6661	100 - 5.98 - 0.56	http://nonlinear.com/redirect/outbound?p=chemspider&param=64635	4.40222
				140.068	140.069	3.69859	CSID85483	Isovaline	M+Na	C5H11NO2	74.3333	44.6	29.8	97.6661	100 - 5.98 - 0.56	http://nonlinear.com/redirect/outbound?p=chemspider&param=85483	4.40222
				140.068	140.069	3.70203	HMDB13716	Norvaline	M+Na	C5H11NO2	74.3333	44.6	29.8	97.6661	100 - 5.98 - 0.56	http://nonlinear.com/redirect/outbound?p=hmdb&param=HMDB13716	4.40222
				140.068	140.069	3.70203	HMDB03355	5-Aminopentanoic acid	M+Na	C5H11NO2	74.3333	44.6	29.8	97.6661	100 - 5.98 - 0.56	http://nonlinear.com/redirect/outbound?p=hmdb&param=HMDB03355	4.40222
				140.068	140.069	3.70203	HMDB00883	L-Valine	M+Na	C5H11NO2	74.3333	44.6	29.8	97.6661	100 - 5.98 - 0.56	http://nonlinear.com/redirect/outbound?p=hmdb&param=HMDB00883	4.40222
				140.068	140.069	3.70203	HMDB0003355	5-Aminopentanoic acid	M+Na	C5H11NO2	74.3333	44.6	29.8	97.6661	100 - 5.98 - 0.56		4.40222
D+E vs D / D+E vs E	D / E	D / D+E / E	F / F / M	144.08	144.081	3.17243	HMDB33115	6-Methylquinoline	M+H	C10H9N	82.8333	49.7	62.2	90.2345	100 - 11.3 - 0.578	http://nonlinear.com/redirect/outbound?p=hmdb&param=HMDB33115	2.38248
D+E vs D / D+E vs E / D vs E	D / E / D	D	F	144.101	144.102	2.77851	HMDB30410	L-2-Amino-3-methylenehexanoic acid	M+H	C7H13NO2	74.6667	44.8	28	99.1335	100 - 8.16 - 0.702	http://nonlinear.com/redirect/outbound?p=hmdb&param=HMDB30410	4.28207
				144.101	144.102	2.73421	CSID4575319	4-(trimethylammonio)but-2-enoate	M+H	C7H13NO2	74.8333	44.9	28.7	99.1335	100 - 8.16 - 0.702	http://nonlinear.com/redirect/outbound?p=chemspider&param=4575319	4.28207
				144.101	144.102	2.73421	CSID103115	Stachydrine	M+H	C7H13NO2	76.1667	45.7	32.7	99.1335	100 - 8.16 - 0.702	http://nonlinear.com/redirect/outbound?p=chemspider&param=103115	4.28207
				144.101	144.102	2.77851	HMDB04827	Proline betaine	M+H	C7H13NO2	76.1667	45.7	32.7	99.1335	100 - 8.16 - 0.702	http://nonlinear.com/redirect/outbound?p=hmdb&param=HMDB04827	4.28207
D+E vs D / D+E vs E / D vs E	D / E / D	D / D+E	F / F	166.085	166.087	3.00497	HMDB01007	3-Pyridinebutanoic acid	M+H	C9H11NO2	72.1667	43.3	21.8	98.3168	100 - 10.3 - 0.888	http://nonlinear.com/redirect/outbound?p=hmdb&param=HMDB01007	3.75575
				166.085	166.085	-7.27893	HMDB0000159	L-Phenylalanine	M+H	C9H11NO2	69.3333	41.6	24.5	91.5	100 - 10.3 - 0.888		0.7177
				166.085	166.087	3.00497	HMDB33485	Gentiatibetine	M+H	C9H11NO2	74.5	44.7	28.6	98.3168	100 - 10.3 - 0.888	http://nonlinear.com/redirect/outbound?p=hmdb&param=HMDB33485	3.75575
D+E vs D / D+E vs E	D / E	D+E	F	170.062	170.06	-3.55108	CSID24785237	(E)-5-(methylsulfanyl)pentanal oxime	M+Na	C6H13NOS	69.6667	41.8	24.8	88.3582	100 - 7.84 - 4.99 - 0.34	http://nonlinear.com/redirect/outbound?p=chemspider&param=24785237	2.38248
D+E vs D / D vs E	D / D	D / D+E / E	F / F / M	188.071	188.071	3.42829	HMDB00734	Indoleacrylic acid	M+H	C11H9NO2	77.5	46.5	38	98.7056	100 - 12.4 - 1.12	http://nonlinear.com/redirect/outbound?p=hmdb&param=HMDB00734	2.39963
D+E vs D / D+E vs E	D / E	D / E	M / M	189.16	189.161	4.3734	CSID389120, HMDB01325	N6,N6,N6-Trimethyl-L-lysine	M+H	C9H20N2O2	69.3333	41.6	23.5	89.519	100 - 10.8 - 0.937	http://nonlinear.com/redirect/outbound?p=chemspider&param=389120	5.31792
D+E vs D	D	D / D+E / E	F / F / M	203.053	203.053	-8.80758	CSID28639104	cis-dihomoaconitic acid	M+H	C8H10O6	71.6667	43	34.6	90.3296	100 - 9 - 1.59 - 0.119	http://nonlinear.com/redirect/outbound?p=chemspider&param=28639104	7.77863
D+E vs D	D	D / D+E	F / F	203.152	203.151	2.59575	CSID388593	ethyl argininate	M+H	C8H18N4O2	72.8333	43.7	27.9	93.5163	100 - 10.4 - 0.902	http://nonlinear.com/redirect/outbound?p=chemspider&param=388593	4.55093
D+E vs D / D vs E	D / D	D / D+E / E	M / M / M	210.05	210.051	-8.26496	CSID30791554	N-Acetyldemethylphosphinothricin	M+H	C6H11NO5P	72	43.2	29.9	95.2932	100 - 7.17 - 1.25	http://nonlinear.com/redirect/outbound?p=chemspider&param=30791554	2.5827
D+E vs E	D+E	D+E / E	M / M	240.102	240.1	4.39465	CSID3367, HMDB15505	glutethimide	M+Na	C13H15NO2	79.6667	47.8	57.8	86.0677	100 - 14.7 - 1.41 - 0.102	http://nonlinear.com/redirect/outbound?p=chemspider&param=3367	5.50672
D+E vs E / D vs E	D+E / D	D+E	M	258.109	258.111	1.78291	CSID571409	L-alpha-Glycerylphosphorylcholine	M+H	C8H20NO6P	76.3333	45.8	33.4	97.6342	100 - 9.48 - 1.63 - 0.126	http://nonlinear.com/redirect/outbound?p=chemspider&param=571409	7.21782
				258.109	258.111	1.74404	HMDB00086	Glycerophosphocholine	M+H	C8H20NO6P	76.3333	45.8	33.4	97.6342	100 - 9.48 - 1.63 - 0.126	http://nonlinear.com/redirect/outbound?p=hmdb&param=HMDB00086	7.21782
D+E vs D / D+E vs E	D / E	E	M	274.273	274.273	-2.55194	CSID571105	Hexadecasphinganine	M+H	C16H35NO2	68	40.8	30.4	76.4072	100 - 18.1 - 1.96 - 0.158	http://nonlinear.com/redirect/outbound?p=chemspider&param=571105	0.7177
D+E vs D / D vs E	D / D	D+E	F	291.07	291.071	2.48065	CSID5799, HMDB00195	Inosine	M+Na	C10H12N4O5	79	47.4	48.3	91.4475	100 - 12.6 - 1.76 - 0.155	http://nonlinear.com/redirect/outbound?p=chemspider&param=5799	1.10672
D+E vs D / D+E vs E / D vs E	D / E / D	D / D+E	M / M	291.105	291.107	2.5334	CSID388759, HMDB14692	Pentostatin	M+Na	C11H16N4O4	77.3333	46.4	48.2	86.5545	100 - 13.7 - 1.69 - 0.146	http://nonlinear.com/redirect/outbound?p=chemspider&param=388759	4.14477
D+E vs E / D vs E	E / E	D	M	355.083	355.082	9.55499	HMDB40320	3,5,7-Trihydroxy-4',6-dimethoxyflavanone	M+Na	C17H16O7	66.1667	39.7	27.3	81.7565	100 - 18.8 - 3.11 - 0.364	http://nonlinear.com/redirect/outbound?p=hmdb&param=HMDB40320	0.78635
D+E vs D / D+E vs E	D+E / D+E	D / D+E	M / M	394.214	394.216	5.68831	CSID2015313, HMDB14813	Tamoxifen	M+Na	C26H29NO	67	40.2	29.9	77.3275	100 - 28.9 - 4.22 - 0.417	http://nonlinear.com/redirect/outbound?p=chemspider&param=2015313	0.7177
D+E vs D / D+E vs E	D / E	D+E / E	F / F	400.342	400.342	-0.456626	HMDB00222, CSID10128117	L-Palmitoylcarnitine	M+H	C23H45NO4	72.3333	43.4	22.7	94.5823	100 - 25.9 - 4.04 - 0.469	http://nonlinear.com/redirect/outbound?p=hmdb&param=HMDB00222	0.7177
D+E vs D / D+E vs E	D / E	D+E / E	F / F	426.359	426.358	-0.431642	HMDB06351	Vaccenyl carnitine	M+H	C25H47NO4	73.6667	44.2	28.5	92.8102	100 - 28.1 - 4.62 - 0.56	http://nonlinear.com/redirect/outbound?p=hmdb&param=HMDB06351	0.7177
				426.359	426.358	-0.431642	HMDB13338	11Z-Octadecenylcarnitine	M+H	C25H47NO4	73.6667	44.2	28.5	92.8102	100 - 28.1 - 4.62 - 0.56	http://nonlinear.com/redirect/outbound?p=hmdb&param=HMDB13338	0.7177
D+E vs D / D+E vs E / D vs E	D / E / E	D / D+E	F / M	443.335	443.334	7.61448	HMDB40118	(all-E)-6'-Apo-y-caroten-6'-al	M+H	C32H42O	67.6667	40.6	26.6	84.7882	100 - 35.1 - 6.19 - 0.73	http://nonlinear.com/redirect/outbound?p=hmdb&param=HMDB40118	14.9418
D+E vs E / D vs E	D+E / D	D / D+E / E	M / F / M	449.272	449.273	-5.40257	CSID391392	N-Acetylleucylleucyltyrosinamide	M+H	C23H36N4O5	68.5	41.1	21.8	89.6909	100 - 26.9 - 4.52 - 0.566	http://nonlinear.com/redirect/outbound?p=chemspider&param=391392	0.83785
D+E vs D / D+E vs E / D vs E	D+E / E / E	D / D+E	M / M	473.344	473.345	7.4724	HMDB31381	Methyl (7Z,9Z,9'Z)-6'-apo-y-caroten-6'-oate	M+H	C33H44O2	78.5	47.1	74.5	69.47	100 - 36.3 - 6.8 - 0.876	http://nonlinear.com/redirect/outbound?p=hmdb&param=HMDB31381	14.9246
				473.344	473.345	7.4724	HMDB36882	Reticulataxanthin	M+H	C33H44O2	78.6667	47.2	75.1	69.47	100 - 36.3 - 6.8 - 0.876	http://nonlinear.com/redirect/outbound?p=hmdb&param=HMDB36882	14.9246
D+E vs E / D vs E	D+E / D	E	M	479.28	479.283	7.11181	HMDB15220	Iloprost	M+H	C30H38O5	65	39	20.2	82.9752	100 - 33.1 - 6.32 - 0.886	http://nonlinear.com/redirect/outbound?p=hmdb&param=HMDB15220	0.9065
D+E vs D / D+E vs E	D+E / D+E	D / D+E	M / M	481.261	481.263	-3.01151	HMDB32839	Citronellyl beta-sophoroside	M+H	C22H40O11	79.3333	47.6	52.3	89.3813	100 - 24.7 - 5.18 - 0.776 - 0.101	http://nonlinear.com/redirect/outbound?p=hmdb&param=HMDB32839	1.19253
D+E vs E / D vs E	D+E / D	E	F	490.291	490.291	-3.20527	HMDB15057	Buprenorphine	M+Na	C29H41NO4	66.1667	39.7	24.9	77.5604	100 - 32.4 - 5.89 - 0.776	http://nonlinear.com/redirect/outbound?p=hmdb&param=HMDB15057	5.69007
D+E vs E / D vs E	D+E / D	D+E / E	F / F	491.292	491.296	-8.18124	CSID4946882	Hemibrevetoxin B	M+H	C28H42O7	74.8333	44.9	38.6	94.822	100 - 31 - 6.09 - 0.894 - 0.107	http://nonlinear.com/redirect/outbound?p=chemspider&param=4946882	0.666217
D+E vs E / D vs E	D+E / D	E	M	507.363	507.364	-8.39232	HMDB34519	Theasapogenol A	M+H	C30H50O6	70	42	25.3	93.925	100 - 33.3 - 6.59 - 0.965 - 0.114	http://nonlinear.com/redirect/outbound?p=hmdb&param=HMDB34519	0.64905
D+E vs D / D vs E	D / D	D / E	F / M	515.259	519.326	-7.00947	CSID30790920	(3aS,5S,6R,7aR,7bS,9aS,10R,12bS)-5,6-Dihydroxy-7a,9a-dimethyl-10-[(2S,3R,4R,5S)-3,4,7-trihydroxy-5,6-dimethyl-2-heptanyl]hexadecahydro-3H-benzo[c]indeno[5,4-e]oxepin-3-one	M+Na	C28H48O7	62.3333	37.4	22.4	72.3483	100 - 31.1 - 6.11 - 0.899 - 0.107	http://nonlinear.com/redirect/outbound?p=chemspider&param=30790920	4.04178
				515.259	519.326	-7.00947	CSID391356	26-Hydroxy-24-epi-brassinolide	M+Na	C28H48O7	62.3333	37.4	22.4	72.3483	100 - 31.1 - 6.11 - 0.899 - 0.107	http://nonlinear.com/redirect/outbound?p=chemspider&param=391356	4.04178
				515.259	515.263	3.77045	HMDB36313	Erinacine P	M+Na	C27H40O8	72	43.2	24.2	96.0492	100 - 30 - 5.98 - 0.894 - 0.11	http://nonlinear.com/redirect/outbound?p=hmdb&param=HMDB36313	3.85873
D+E vs D / D+E vs E	D+E / D+E	D	M	535.344	535.34	1.14311	HMDB35330	Ganoderic acid Mf	M+Na	C32H48O5	66.1667	39.7	21.6	78.3124	100 - 35.4 - 7.09 - 1.03 - 0.12	http://nonlinear.com/redirect/outbound?p=hmdb&param=HMDB35330	0.683383
				535.344	535.34	1.14311	HMDB35332	Ganoderic acid X	M+Na	C32H48O5	66.8333	40.1	23.6	78.3124	100 - 35.4 - 7.09 - 1.03 - 0.12	http://nonlinear.com/redirect/outbound?p=hmdb&param=HMDB35332	0.683383
				535.344	535.34	1.14311	HMDB35313	Ganoderic acid S	M+Na	C32H48O5	66.8333	40.1	23.7	78.3124	100 - 35.4 - 7.09 - 1.03 - 0.12	http://nonlinear.com/redirect/outbound?p=hmdb&param=HMDB35313	0.683383
D vs E	D	E	M	567.336	567.335	6.68011	HMDB41367	25-Cinnamoyl-vulgaroside	M+H	C34H46O7	64.1667	38.5	21.6	78.2899	100 - 37.6 - 8.3 - 1.35 - 0.177	http://nonlinear.com/redirect/outbound?p=hmdb&param=HMDB41367	0.940817
D+E vs D / D+E vs E	D+E / D+E	D+E	M	569.312	569.316	6.23906	HMDB01097	Protoporphyrinogen IX	M+H	C34H40N4O4	62	37.2	25.5	67.3965	100 - 38.8 - 8.17 - 1.22 - 0.143	http://nonlinear.com/redirect/outbound?p=hmdb&param=HMDB01097	1.27835
D+E vs E	E	D / E	M / M	585.369	585.371	-8.57714	HMDB10330	Cholesterol glucuronide	M+Na	C33H54O7	69.5	41.7	24.2	93.93	100 - 36.6 - 7.94 - 1.27 - 0.164	http://nonlinear.com/redirect/outbound?p=hmdb&param=HMDB10330	0.752033
D+E vs D / D+E vs E	D+E / D+E	D / E	M / M	593.382	593.378	-9.22674	HMDB35266	Avenestergenin B2	M+H	C37H52O6	72	43.2	60.4	65.8068	100 - 40.8 - 9.36 - 1.55 - 0.205	http://nonlinear.com/redirect/outbound?p=hmdb&param=HMDB35266	0.78635
D+E vs E / D vs E	D+E / D	D / D+E / E	M / F / M	595.366	595.366	-9.59569	HMDB38564	3'-N-Acetyl-4'-O-(14-methylpentadecanoyl)fusarochromanone	M+Na	C33H52N2O6	66.3333	39.8	29.6	79.7387	100 - 37.2 - 7.98 - 1.25 - 0.157	http://nonlinear.com/redirect/outbound?p=hmdb&param=HMDB38564	0.83785
D+E vs E / D vs E	D+E / D	D / D+E / E	M / F / M	609.381	609.381	4.40939	HMDB35262	Avenestergenin A2	M+H	C37H52O7	77.3333	46.4	61.8	75.1198	100 - 40.9 - 9.58 - 1.64 - 0.225	http://nonlinear.com/redirect/outbound?p=hmdb&param=HMDB35262	0.820683
D+E vs E / D vs E	D+E / D	D / D+E / E	M / F / M	609.381	609.381	8.67726	HMDB32832	(3b,16a,21b,22a)-12-Oleanene-3,16,21,23,28-pentol-22-angeloyloxy-23-al	M+Na	C35H54O7	82	49.2	78.9	76.7337	100 - 38.7 - 8.74 - 1.45 - 0.193	http://nonlinear.com/redirect/outbound?p=hmdb&param=HMDB32832	0.820683
D+E vs D / D+E vs E	D+E / D+E	D	M	617.381	617.383	2.26237	HMDB39595	Hericenone H	M+Na	C37H54O6	70	42	20.9	91.6791	100 - 40.9 - 9.37 - 1.55 - 0.205	http://nonlinear.com/redirect/outbound?p=hmdb&param=HMDB39595	0.70055
				617.381	617.383	2.26237	HMDB39140	Hericenone E	M+Na	C37H54O6	70	42	21.2	91.6791	100 - 40.9 - 9.37 - 1.55 - 0.205	http://nonlinear.com/redirect/outbound?p=hmdb&param=HMDB39140	0.70055
D+E vs D / D+E vs E	D+E / D+E	D	M	621.415	621.414	3.19149	HMDB39139	Hericenone D	M+Na	C37H58O6	66.8333	40.1	25	79.231	100 - 40.9 - 9.39 - 1.56 - 0.206	http://nonlinear.com/redirect/outbound?p=hmdb&param=HMDB39139	0.7177
				621.415	621.414	3.19149	HMDB39594	Hericenone G	M+Na	C37H58O6	67	40.2	25.4	79.231	100 - 40.9 - 9.39 - 1.56 - 0.206	http://nonlinear.com/redirect/outbound?p=hmdb&param=HMDB39594	0.7177
D+E vs D / D+E vs E	D+E / D+E	E	M	639.39	639.393	9.50983	CSID25977	12-O-Tetradecanoylphorbol-13-acetate	M+Na	C36H56O8	73	43.8	56.2	73.2051	100 - 39.9 - 9.39 - 1.63 - 0.228	http://nonlinear.com/redirect/outbound?p=chemspider&param=25977	0.855017
D+E vs D / D+E vs E / D vs E	D+E / D+E / E	D	M	665.439	665.44	-5.66445	CSID30791859	(R)-paliperidone palmitate	M+H	C39H57FN4O4	64.5	38.7	24.4	75.8199	100 - 44.5 - 10.5 - 1.73 - 0.223	http://nonlinear.com/redirect/outbound?p=chemspider&param=30791859	0.734867
D+E vs E / D vs E	E / E	D+E	M	750.486	750.49	-1.92746	HMDB30501	Spirolide F	M+Na	C43H69NO8	62.1667	37.3	27.9	61.0623	100 - 48 - 12.9 - 2.51 - 0.389	http://nonlinear.com/redirect/outbound?p=hmdb&param=HMDB30501	1.68453
D+E vs E / D vs E	D+E / D	D+E / E	F / F	756.548	756.555	4.95021	CSID398235	Colfosceril palmitate	M+Na	C40H80NO8P	77	46.2	47.2	89.4094	100 - 44.9 - 11.5 - 2.14 - 0.319	http://nonlinear.com/redirect/outbound?p=chemspider&param=398235	4.91157
D+E vs D / D+E vs E	D+E / D+E	D / D+E / E	F / F / F	766.568	766.575	0.189339	HMDB39528	2-O-(5,8,11,14,17-Eicosapentaenoyl)-1-O-hexadecylglycero-3-phosphocholine	M+H	C44H80NO7P	72	43.2	33.2	83.0658	100 - 49.1 - 13.3 - 2.56 - 0.392	http://nonlinear.com/redirect/outbound?p=hmdb&param=HMDB39528	4.80858
D+E vs E / D vs E	D+E / D	D+E / E	M / F	786.6	786.6	-0.359047	HMDB0000593	PC(18:1(9Z)/18:1(9Z))	M+H	C44H84NO8P	83.5	50.1	57.5	93.3093	100 - 49.2 - 13.5 - 2.67 - 0.421		4.8944
D+E vs D / D+E vs E	D+E / D+E	D / D+E / E	M / F / M	799.499	799.502	6.57999	CSID16735943	rutamycin	M+Na	C44H72O11	71.5	42.9	40.4	81.5303	100 - 48.8 - 13.9 - 2.92 - 0.494	http://nonlinear.com/redirect/outbound?p=chemspider&param=16735943	0.9065
D+E vs D / D+E vs E	D+E / D+E	D+E / E	M / F	804.551	804.552	-1.76694	CSID28533673	2,3-bis-O-(geranylgeranyl)-sn-glycero-3-phospho-L-serine	M+H	C46H78NO8P	70	42	24.7	87.6676	100 - 51.3 - 14.5 - 2.96 - 0.478	http://nonlinear.com/redirect/outbound?p=chemspider&param=28533673	0.7692
D+E vs E	D+E	D / E	F / F	808.581	808.583	0.842178	HMDB0000593	PC(18:1(9Z)/18:1(9Z))	M+H, M+Na	C44H84NO8P	73.6667	44.2	34.2	87.7139	100 - 49.2 - 13.5 - 2.67 - 0.421		0.752033
D+E vs D / D+E vs E / D vs E	D+E / D+E / E	D	M, F	869.579	869.579	6.76636	CSID4445656	Tilmicosin	M+H	C46H80N2O13	86.6667	52	89.2	78.5081	100 - 51.9 - 15.9 - 3.58 - 0.652 - 0.101	http://nonlinear.com/redirect/outbound?p=chemspider&param=4445656	0.734867
D+E vs D / D+E vs E	D / E			138.091	138.092	5.41981	HMDB04989	m-Tyramine	M+H	C8H11NO	69.5	41.7	21.8	92.7608	100 - 9.18 - 0.58	http://nonlinear.com/redirect/outbound?p=hmdb&param=HMDB04989	0.7177
				138.091	138.092	5.41981	HMDB01065	2-Hydroxyphenethylamine	M+H	C8H11NO	69.5	41.7	21.8	92.7608	100 - 9.18 - 0.58	http://nonlinear.com/redirect/outbound?p=hmdb&param=HMDB01065	0.7177
				138.091	138.092	5.41981	HMDB00306	Tyramine	M+H	C8H11NO	69.5	41.7	21.8	92.7608	100 - 9.18 - 0.58	http://nonlinear.com/redirect/outbound?p=hmdb&param=HMDB00306	0.7177
D+E vs D / D+E vs E	D / E			162.058	162.059	4.53229	CSID7969672, HMDB34323	S-Allyl-L-cysteine	M+H	C6H11NO2S	69.6667	41.8	23.7	90.6305	100 - 7.86 - 5.2 - 0.356	http://nonlinear.com/redirect/outbound?p=chemspider&param=7969672	1.27835
D+E vs D / D+E vs E	D / E			283.161	283.163	2.23971	HMDB14539, CSID2478	Carisoprodol	M+Na	C12H24N2O4	78.8333	47.3	42.1	96.8882	100 - 14.1 - 1.75 - 0.153	http://nonlinear.com/redirect/outbound?p=hmdb&param=HMDB14539	4.3164
D+E vs D / D vs E	D+E / E			360.174	360.176	-6.24275	CSID4445056	Platyphylline	M+Na	C18H27NO5	65.3333	39.2	22.4	80.8724	100 - 20.3 - 2.99 - 0.328	http://nonlinear.com/redirect/outbound?p=chemspider&param=4445056	1.90765
D+E vs E	D+E			496.339	496.341	3.58773	HMDB31402	23-Acetoxysoladulcidine	M+Na	C29H47NO4	81	48.6	56.3	91.0558	100 - 32.4 - 5.91 - 0.78	http://nonlinear.com/redirect/outbound?p=hmdb&param=HMDB31402	14.9418
D+E vs D / D+E vs E / D vs E	D+E / D+E / D			643.411	643.417	-1.77731	HMDB37034	(3b,7b,22x)-Cucurbita-5,24-diene-3,7,23-triol 7-glucoside	M+Na	C36H60O8	78.6667	47.2	52.8	85.1944	100 - 39.9 - 9.41 - 1.63 - 0.229	http://nonlinear.com/redirect/outbound?p=hmdb&param=HMDB37034	0.734867
				643.411	643.417	-1.77731	HMDB41534	Ginsenoside Rh4	M+Na	C36H60O8	79.1667	47.5	54.4	85.1944	100 - 39.9 - 9.41 - 1.63 - 0.229	http://nonlinear.com/redirect/outbound?p=hmdb&param=HMDB41534	0.734867
				643.411	643.417	-1.77731	HMDB39520	Soyasapogenol B 24-O-b-D-glucoside	M+Na	C36H60O8	79.6667	47.8	55.8	85.1944	100 - 39.9 - 9.41 - 1.63 - 0.229	http://nonlinear.com/redirect/outbound?p=hmdb&param=HMDB39520	0.734867
D+E vs D / D+E vs E / D vs E	D+E / D+E / E			797.523	797.522	6.45282	CSID4445458	1,2-Di-(9Z,12Z,15Z-octadecatrienoyl)-3-O-beta-D-galactosyl-sn-glycerol	M+Na	C45H74O10	73.5	44.1	63	64.7983	100 - 49.9 - 14.2 - 2.97 - 0.496	http://nonlinear.com/redirect/outbound?p=chemspider&param=4445458	0.734867
				797.523	797.522	6.45282	CSID16735942	OLIGOMYCIN C	M+Na	C45H74O10	77.3333	46.4	74.4	64.7983	100 - 49.9 - 14.2 - 2.97 - 0.496	http://nonlinear.com/redirect/outbound?p=chemspider&param=16735942	0.734867
		D / D+E	F / M	119.049	119.05	4.85103	HMDB38998	3,5,7-Octatriyn-1-ol	M+H	C8H6O	76.5	45.9	40.6	94.5557	100 - 8.76 - 0.542	http://nonlinear.com/redirect/outbound?p=hmdb&param=HMDB38998	3.77292
				119.049	119.05	4.85103	HMDB40549	xi-2,3-Octadiene-5,7-diyn-1-ol	M+H	C8H6O	76.5	45.9	40.6	94.5557	100 - 8.76 - 0.542	http://nonlinear.com/redirect/outbound?p=hmdb&param=HMDB40549	3.77292
		D / D+E / E	F / M / M	136.075	136.076	4.31692	HMDB32628	2-Aminoacetophenone	M+H	C8H9NO	76.5	45.9	36.4	98.1634	100 - 9.16 - 0.578	http://nonlinear.com/redirect/outbound?p=hmdb&param=HMDB32628	3.77292
				136.075	136.076	4.55667	HMDB10715	2-Phenylacetamide	M+H	C8H9NO	77	46.2	39.4	96.9821	100 - 9.16 - 0.578	http://nonlinear.com/redirect/outbound?p=hmdb&param=HMDB10715	2.54837
		D / D+E	F / M	259.115	259.115	-8.32204	HMDB32527	1,1'-(Tetrahydro-6a-hydroxy-2,3a,5-trimethylfuro[2,3-d]-1,3-dioxole-2,5-diyl)bis-ethanone	M+H	C12H18O6	69.1667	41.5	30.1	86.4505	100 - 13.4 - 2.06 - 0.196	http://nonlinear.com/redirect/outbound?p=hmdb&param=HMDB32527	0.803517
		D+E / E	F / M	361.217	361.22	7.31704	CSID211978	9-Fluoro-2alpha-methyl-11-oxoprogesterone	M+H	C22H29FO3	68.5	41.1	24.9	88.8425	100 - 24.2 - 3.43 - 0.356	http://nonlinear.com/redirect/outbound?p=chemspider&param=211978	0.83785
		D+E	F	363.196	363.199	5.59156	CSID210391	17,21-Epoxy-9-fluoro-11beta-hydroxyprogesterone	M+H	C21H27FO4	70.5	42.3	29.8	88.0496	100 - 23.2 - 3.38 - 0.37	http://nonlinear.com/redirect/outbound?p=chemspider&param=210391	0.940817
		D / D+E / E	F / F / F	371.314	371.316	1.91095	CSID214170	Docosanedioic acid	M+H	C22H42O4	68.6667	41.2	30.3	77.8087	100 - 24.4 - 3.68 - 0.413	http://nonlinear.com/redirect/outbound?p=chemspider&param=214170	0.734867
		D+E / E	F / F	428.372	428.37	-7.14837	HMDB00848	Stearoylcarnitine	M+H	C25H49NO4	68.5	41.1	23.1	90.2436	100 - 28.1 - 4.63 - 0.561	http://nonlinear.com/redirect/outbound?p=hmdb&param=HMDB00848	0.7177
		D	M	497.316	497.318	-2.61867	HMDB05772	Postin	M+H	C22H40N8O5	67.3333	40.4	29.6	75.4189	100 - 27.4 - 4.64 - 0.587	http://nonlinear.com/redirect/outbound?p=hmdb&param=HMDB05772	0.803517
		D+E / E	F / M	507.293	507.296	6.56853	HMDB38540	Goshonoside F2	M+Na	C26H44O8	68.5	41.1	21.2	91.8096	100 - 28.9 - 5.68 - 0.836 - 0.101	http://nonlinear.com/redirect/outbound?p=hmdb&param=HMDB38540	0.683383
		D+E / E	F / M	550.332	550.336	1.32648	CSID2341535	14-Ethyl-13-hydroxy-3,5,7,9,13-pentamethyl-2,4,10-trioxooxacyclotetradecan-6-yl 3,4,6-trideoxy-3-(dimethylamino)hexopyranoside	M+Na	C28H49NO8	72.3333	43.4	46.9	71.9028	100 - 31.5 - 6.45 - 0.989 - 0.124	http://nonlinear.com/redirect/outbound?p=chemspider&param=2341535	0.889333
		D / D+E / E	M / F / M	683.419	683.419	9.36258	HMDB33425	Tsugaric acid A 21-glucosyl ester	M+Na	C38H60O9	69.8333	41.9	48.6	71.228	100 - 42.1 - 10.5 - 1.93 - 0.287	http://nonlinear.com/redirect/outbound?p=hmdb&param=HMDB33425	0.923667
		D / D+E / E	M / F / M	697.429	697.434	4.61557	CSID30790912	5-Methyl-2-methylenehexyl (2S,4Z)-2-hydroxy-6-[(1S,4Z,6E,9R,11R,12S,13S,14E,16Z,19E,21R,23R,24R)-11-hydroxy-24-(hydroxymethyl)-12,15,24-trimethyl-3-oxo-2,22,26-trioxatricyclo[19.3.1.1~9,13~]hexacosa-4_x000D_ ,6,14,16,19-pentaen-23-yl]-4-hexenoate	M+H	C41H60O9	75.5	45.3	69.1	62.5293	100 - 45.4 - 11.9 - 2.29 - 0.354	http://nonlinear.com/redirect/outbound?p=chemspider&param=30790912	0.83785
		E	M	785.489	785.486	6.14437	CSID30792010	A28086B	M+Na	C43H70O11	68.5	41.1	36.4	75.9516	100 - 47.7 - 13.4 - 2.77 - 0.463	http://nonlinear.com/redirect/outbound?p=chemspider&param=30792010	0.9065
		D / D+E	F / F	850.426	850.433	-8.20328	CSID13076715	tubulysin D	M+Na	C43H65N5O9S	71	42.6	65.1	57.0063	100 - 50.2 - 18.7 - 5.15 - 1.12 - 0.203	http://nonlinear.com/redirect/outbound?p=chemspider&param=13076715	1.27835

### Sheet: S Table 5
Comparison	Regulation	Intervention	Sex	Pathway	Pathway total	Hits.total	Hits.sig	P(Gamma)
M vs F	FC > 2	All	F	Glycolysis or Gluconeogenesis	23	2	2	0.049362
				Ubiquinone and other terpenoid-quinone biosynthesis	9	2	2	0.049362
				Cysteine and methionine metabolism	33	2	2	0.049362
				Phenylalanine, tyrosine and tryptophan biosynthesis	4	2	2	0.049362
				D-Arginine and D-ornithine metabolism	4	2	2	0.049362
				Starch and sucrose metabolism	12	2	2	0.049362
	FC < -2	All	M	Purine metabolism	66	8	6	0.023121
D+E M vs F	FC > 2	D+E	F	Tryptophan metabolism	41	6	5	0.01609
				Glycosaminoglycan degradation	21	3	3	0.025701
				Biosynthesis of unsaturated fatty acids	34	3	3	0.025701
				Caffeine metabolism	12	4	3	0.044646
	FC < -2	D+E	M	Aminoacyl-tRNA biosynthesis	22	12	11	0.012206
				Lysine degradation	19	7	7	0.015357
				Valine, leucine and isoleucine biosynthesis	8	4	4	0.041053
				Glutathione metabolism	19	4	4	0.041053
E M vs F	FC > 2	E	F	Caffeine metabolism	12	4	3	0.043395
	FC < -2	E	M	Valine, leucine and isoleucine biosynthesis	8	4	4	0.049179
D M vs F	FC > 2	D	F	Aminoacyl-tRNA biosynthesis	22	11	10	0.014244
				Valine, leucine and isoleucine biosynthesis	8	4	4	0.042781
	FC < -2	D	M	Purine metabolism	66	5	4	0.031186
